# DIOPT: the DRSC Integrative Ortholog Prediction Tool, 2026 update

**DOI:** 10.64898/2026.04.15.718708

**Authors:** Yanhui Hu, Aram Comjean, Chenxi Gao, Austin Veal, Shinya Yamamoto, Stephanie E. Mohr, Norbert Perrimon

## Abstract

Mapping orthologous proteins is a critical step for cross-species literature mining, data integration, experimental design, and more, making the ability to quickly predict orthologs across species a key tool for functional genomic studies. The DRSC Integrative Ortholog Prediction Tool (DIOPT) was initially developed in 2011 to provide a centralized portal for identifying inferred orthologs among major model organisms. By integrating results from multiple ortholog prediction algorithms, DIOPT allows users to compare predictions across methods and prioritize high-confidence ortholog relationships. Over the years, we regularly updated the underlying genome annotations and refreshed predictions from each integrated algorithm. In addition, both the number of supported species and the number of ortholog prediction algorithms incorporated into the platform have grown. The web portal has also been enhanced with new features designed to improve usability, facilitate data exploration, and support a broader range of research applications. We also developed a sister version of DIOPT tailored specifically for arthropod species; this enables researchers working with a diverse set of insects and related organisms to perform ortholog mapping and comparative analyses more effectively. Together, these developments ensure that DIOPT remains a robust and broadly useful resource for functional genomics research.
