## Supplemental Table 1 for "DIOPT: the DRSC Integrative Ortholog Prediction Tool, 2026 update"

### Sheet: Sheet1
Algorithm or Resource	Type	Format	Used by	Comment
Compara	Computational	Database	DIOPT
Domainoid	Computational	Stand-alone program	DIOPT, DIOPT Arthropod
ECGA	Manual annotation	Database	DIOPT	Human-E.col
eggNOG	Computational	Database	DIOPT
HGNC	Manual annotation	Database	DIOPT	Human-Mouse
Hieranoid	Computational	Database, stand-alone program	DIOPT
Homologene	Computational	Database	DIOPT	removed at vs10
Inparanoid	Computational	Database, stand-alone program	DIOPT, DIOPT Arthropod
Isobase	Computational	Database	DIOPT	removed at vs10
NCBI	Computational	Database	DIOPT
OMA	Computational	Database, stand-alone program	DIOPT, DIOPT Arthropod
orthoDB	Computational	Database	DIOPT
OrthoFinder	Computational	Stand-alone program	DIOPT, DIOPT Arthropod
OrthoInspector	Computational	Database, stand-alone program	DIOPT, DIOPT Arthropod
orthoMCL	Computational	Database, stand-alone program	DIOPT
Panther	Computational	Database	DIOPT
Phylome	Computational	Database	DIOPT
RoundUp	Computational	Database	DIOPT	removed at vs10
Proteinortho	Computational	stand-alone program	DIOPT Arthropod
SGD	Manual annotation	Database	DIOPT	Budding yeast-Budding yeast
sonicParanoid	Computational	Stand-alone program	DIOPT, DIOPT Arthropod
SwiftOrtho	Computational	Stand-alone program	DIOPT	removed at vs10
TreeFam	Combined	Database	DIOPT	removed at vs10
ZFIN	Manual annotation	Database	DIOPT	Human/Mouse/Fly - Zebrafish
