## Supplemental Table 2 for "DIOPT: the DRSC Integrative Ortholog Prediction Tool, 2026 update"

### Sheet: Sheet1
Species (abbreviation)	Common Name	Database
Saccharomyces cerevisiae (S.cer)	Budding yeast	DIOPT
Danio rerio (D.rer)	Zebrafish	DIOPT
Mus musculus (M.mus)	Mouse	DIOPT
Schizosaccharomyces pombe (S.pom)	Fission yeast	DIOPT
Xenopus tropicalis (X.tro)	Western clawed frog	DIOPT
Rattus norvegicus (R.nor)	Rat	DIOPT
Arabidopsis thaliana (A.thia)	Thale cress	DIOPT
Escherichia coli (E.coli)	Bacteria	DIOPT
Drosophila melanogaster (D.mel)	Fruit fly	DIOPT, DIOPT-Arthropod Plus
Homo sapiens (H.sap)	Human	DIOPT, DIOPT-Arthropod Plus
Caenorhabditis elegans (C.ele)	Worm	DIOPT, DIOPT-Arthropod Plus
Anopheles gambiae (A.gam)	African malaria mosquito	DIOPT, DIOPT-Arthropod Plus
Ixodes scapularis (I.sca)	Black-legged tick	DIOPT, DIOPT-Arthropod Plus
Tribolium castaneum (T.cas)	Cabbage looper	DIOPT-Arthropod Plus
Helicoverpa zea (H.zea)	Corn earworm	DIOPT-Arthropod Plus
Helicoverpa armigera (H.arm)	Cotton bollworm	DIOPT-Arthropod Plus
Spodoptera frugiperda (S.fru)	Fall armyworm	DIOPT-Arthropod Plus
Apis melifera (A.mel)	Honey bee	DIOPT-Arthropod Plus
Aedes aegypti (A.aeg)	Yellow fever mosquito	DIOPT-Arthropod Plus
Tribolium castaneum (T.cas)	Red flour beetle	DIOPT-Arthropod Plus
Bombyx mori (B.mor)	Silk worm	DIOPT-Arthropod Plus
